# Amino acid oxidation constrained protein sequences during evolution: an analysis of a model bacterium

**DOI:** 10.1101/2020.06.24.169870

**Authors:** Enrique González-Tortuero, Alexandro Rodriguez-Rojas

## Abstract

Within the cell, there are compartments and local conditions that may constrain amino acid sequence. Life emerged in an anoxic world but releasing a photosynthesis by-product, the molecular oxygen, forced adaptive changes to counteract its toxicity. Several mechanisms evolved to balance the intracellular redox state and maintain a reductive environment more compatible with many essential biological functions. Here, we statistically interrogate the aminoacidic composition of *E. coli* proteins and investigate how the proneness or susceptibility to oxidation of amino acid biased their sequences. By sorting the proteins in five different compartments: cytoplasm, internal membrane, periplasm, outer membrane and extracellular; we found that various oxidative lesions constrain protein composition, that there is a dependency of the cellular compartments and there is an impact on the evenness distribution or frequency. This analysis is necessary from an evolutionary point of view to reflect how the oxidative atmosphere could restrict protein composition and probably imposed a trend in the codon bias.
