## Supplementary material for "Amino acid oxidation constrained protein sequences during evolution: an analysis of a model bacterium": Tables S1, S2, S3: Table_S2.xlsx

### Sheet: Sheet1
Amino acid	Symbol	Inner Membrane	Periplasm	Outer Membrane	Extracellular	Spearman rs	Spearman p	GLM Slope	GLM R2	GLM p
Alanine	A	0.099a	0.100a	0.086a	0.106a	0.05	1.173×10-3	4.385×10-3	2.147×10-3	2.861×10-3
Cysteine	C	0.009b	0.008b	0.009b	0.000b	-0.205	1.858×10-40	-2.727×10-3	3.252×10-2	1.311×10-31
Aspartate	D	0.026b	0.056a	0.060a	0.041ab	-0.162	7.399×10-26	-6.337×10-4	1.091×10-4	0.502
Glutamate	E	0.029b	0.044c	0.043c	0.023bc	-0.324	8.315×10-102	-1.313×10-2	3.928×10-2	6.032×10-38
Phenylalanine	F	0.049b	0.036a	0.035a	0.026a	0.129	1.012×10-16	3.506×10-3	8.314×10-3	4.152×10-9
Glycine	G	0.076a	0.072a	0.078a	0.068a	0.057	2.276×10-4	6.476×10-3	6.784×10-3	1.110×10-7
Histidine	H	0.015b	0.016b	0.013b	0.004c	-0.28	1.364×10-75	-5.583×10-3	4.467×10-2	4.976×10-43
Isoleucine	I	0.070b	0.052a	0.043a	0.051ab	0.053	6.443×10-4	9.367×10-4	2.898×10-4	0.273
Lysine	K	0.029b	0.060b	0.052a	0.034ab	-0.046	3.137×10-3	2.237×10-3	2.213×10-3	2.463×10-3
Leucine	L	0.132b	0.092a	0.091a	0.081ab	0.055	3.608×10-4	1.499×10-3	2.255×10-4	0.334
Methionine	M	0.032b	0.024a	0.026ab	0.013a	0.077	6.151×10-7	9.385×10-4	1.262×10-3	2.225×10-2
Asparagine	N	0.029c	0.052b	0.052b	0.058ab	0.037	1.640×10-2	7.930×10-3	2.616×10-2	1.148×10-25
Proline	P	0.041b	0.048c	0.043ab	0.019a	-0.017	0.284	8.114×10-4	2.792×10-4	0.284
Glutamine	Q	0.029a	0.048c	0.056c	0.057bc	-0.062	6.680×10-5	2.528×10-3	2.349×10-3	1.812×10-3
Arginine	R	0.038b	0.042bc	0.047c	0.021d	-0.205	2.512×10-40	-7.848×10-3	1.599×10-2	3.168×10-16
Serine	S	0.061b	0.068b	0.069b	0.083ab	0.123	1.869×10-15	1.017×10-2	2.726×10-2	1.067×10-26
Threonine	T	0.052a	0.064b	0.069b	0.090b	0.087	1.863×10-8	8.698×10-3	2.118×10-2	4.819×10-21
Valine	V	0.081b	0.072ab	0.065ab	0.064ab	0.064	4.226×10-5	3.438×10-3	2.639×10-3	9.429×10-4
Tryptophan	W	0.017b	0.012c	0.017bc	0.008a	0.183	1.707×10-32	2.860×10-3	1.879×10-2	7.961×10-19
Tyrosine	Y	0.023a	0.030b	0.043b	0.023ab	0.057	2.560×10-4	5.003×10-3	1.904×10-2	4.682×10-19
