## Supplementary material for "Amino acid oxidation constrained protein sequences during evolution: an analysis of a model bacterium": Tables S1, S2, S3: Table_S3.xlsx

### Sheet: Sheet1
Amino acid	Symbol	KW p-value	Cytoplasm oriented	Nemenyi’s test *	Transmembrane	Nemenyi’s test *	Periplasm oriented	Nemenyi’s test *	Oxidative damage
Alanine	A	3.44868e-107	0.0769231	a	0.119048	b	0.0786202	a
Cysteine	C	9.06413e-113	0	a	0.0116959	b	0	a	Aberrant disulfide bonds formation susceptibility
Aspartate	D	4.84696e-241	0.0434783	a	0	b	0.0504463	a
Glutamate	E	1.49713e-242	0.0506329	a	0	b	0.0484849	a
Phenylalanine	F	2.22629e-172	0.0285714	a	0.0784314	b	0.0365298	a	Aromatic amino acid oxidation
Glycine	G	8.72033e-29	0.0629921	a	0.0867769	b	0.0787131	b
Histidine	H	3.68818e-96	0.0222222	a	0.0037037	b	0.0178571	a	Histidine oxidation
Isoleucine	I	2.16527e-256	0.0454546	a	0.110553	b	0.0468188	a
Lysine	K	1.38367e-277	0.06639	a	0	b	0.0356565	c	Carbonylation
Leucine	L	8.31778e-294	0.0833333	a	0.18705	b	0.0952381	a
Methionine	M	4.03413e-15	0.0292683	a	0.0402299	b	0.0294118	a	Methionine sulfoxidation
Asparagine	N	3.89731e-156	0.0377359	a	0.0114504	b	0.0469951	a
Proline	P	1.98553e-121	0.0476191	a	0.0233463	b	0.054054	a	Carbonylation
Glutamine	Q	1.17484e-193	0.0454545	a	0.00769231	b	0.0432445	a
Arginine	R	1.28-315	0.0933014	a	0.00813008	b	0.0372101	c	Carbonylation
Serine	S	5.3554e-52	0.0645161	a	0.0490797	b	0.0683607	a
Threonine	T	7.3779e-26	0.05	a	0.0454546	a	0.0592548	b	Carbonylation
Valine	V	3.79425e-235	0.0490797	a	0.109023	b	0.0588235	c
Tryptophan	W	4.19807e-68	0.0106383	a	0.0280702	b	0.0136586	a	Aromatic amino acid oxidation
Tyrosine	Y	3.61423e-27	0.018018	a	0.0277778	b	0.0232558	b	Aromatic amino acid oxidation
*equal letter represents no statistical differences while different one indicates significant differences in pair-wise comparison (p≤0.05)
